# DNA-m6A calling and integrated long-read epigenetic and genetic analysis with fibertools

**DOI:** 10.1101/2023.04.20.537673

**Authors:** Anupama Jha, Stephanie C. Bohaczuk, Yizi Mao, Jane Ranchalis, Benjamin J. Mallory, Alan T. Min, Morgan O. Hamm, Elliott Swanson, Danilo Dubocanin, Connor Finkbeiner, Tony Li, Dale Whittington, William Stafford Noble, Andrew B. Stergachis, Mitchell R. Vollger

**Author notes:** These authors contributed equally to this work (Anupama Jha, Stephanie C. Bohaczuk).

## Abstract

Long-read DNA sequencing has recently emerged as a powerful tool for studying both genetic and epigenetic architectures at single-molecule and single-nucleotide resolution. Long-read epigenetic studies encompass both the direct identification of native cytosine methylation as well as the identification of exogenously placed DNA *N^6^*-methyladenine (DNA-m6A). However, detecting DNA-m6A modifications using single-molecule sequencing, as well as co-processing single-molecule genetic and epigenetic architectures, is limited by computational demands and a lack of supporting tools. Here, we introduce *fibertools*, a state-of-the-art toolkit that features a semi-supervised convolutional neural network for fast and accurate identification of m6A-marked bases using PacBio single-molecule long-read sequencing, as well as the co-processing of long-read genetic and epigenetic data produced using either PacBio or Oxford Nanopore sequencing platforms. We demonstrate accurate DNA-m6A identification (>90% precision and recall) along >20 kilobase long DNA molecules with a ∼1,000-fold improvement in speed. In addition, we demonstrate that *fibertools* can readily integrate genetic and epigenetic data at single-molecule resolution, including the seamless conversion between molecular and reference coordinate systems, allowing for accurate genetic and epigenetic analyses of long-read data within structurally and somatically variable genomic regions.
