## supplemental tables for "DNA-m6A calling and integrated long-read epigenetic and genetic analysis with fibertools"

### Sheet: Table S1
Table S1: AU-ROC and AU-PR of machine learning models.
Model	AUC-ROC	AU-PR
ipdSummary	0.990252	0.918895
xgb	0.995755	0.966723
cnn	0.996058	0.973842

### Sheet: Table S2
Table S2: Runtime and throughput evaluations
Sample			Wall clock (hours)			CPU time (hours)
SMRT Cell	PacBio polymerase	Total Gbp (HiFi)	fibertools †	ipdSummary ¥	fold change	fibertools †	ipdSummary ¥	fold change
GM12878 1	2	28.2001	1.64779	672.452	408.093	8.4167	7523.32	893.856
GM12878 2	2	22.8441	1.51986	538.884	354.562	6.78677	6068.18	894.119
GM12878 3	2.2	19.1969	1.37607	426.942	310.262	6.14496	5015.92	816.266
GM12878 4	2.2	24.6757	1.50998	543.778	360.123	7.41841	6460.02	870.809
GM12878 5	2.2	19.9247	1.20114	444.691	370.224	5.76688	5226.15	906.235
GM12878 6	2	33.05	1.91573	791.219	413.012	8.83233	8891.23	1006.67
PS00075 1	2	29.826	1.67162	760.825	455.142	4.50395	8055.27	1788.49
PS00075 2	2	38.3614	2.26092	993.423	439.389	6.22054	10316.6	1658.47
PS00075 3	2	30.7001	1.95345	769.881	394.113	5.72956	8102.38	1414.14
PS00109 1	2.2	26.2151	1.69667	612.87	361.219	5.15959	6826.8	1323.13
PS00109 2	2.2	26.0124	2.33873	603.552	258.068	6.49464	6786.81	1044.99
PS00109 3	2.2	28.387	1.9404	666.542	343.508	5.42285	7429.45	1370.03
† Runtimes from fibertools include GPU acceleration. Runtimes without GPU acceleration are five times slower on average.
¥ Includes the cumulative runtimes of actc, ipdSummary, and post processing with a GMM required for Fiber-seq.

### Sheet: Table S3
Table S3. Training datasets of different chemistries for training supervised and semi-supervised CNN models
ML model (Fiber-seq chemistry)	Training data size	Validation data size
Supervised CNN (2.2)	~91M	~5M
Semi-supervised CNN (2.2)	~5M	~1.5M
Supervised CNN (3.2)	~11M	~1.25M
Semi-supervised CNN (3.2)	~11M	~1.25M
Semi-supervised CNN (Revio)	~11M	~1M

### Sheet: Table S4
Table S4. Precision at different thresholds of m6A score produced by the 3.2 chemistry semi-supervised CNN
CNN score	Precision	Precision u8 (ML tag)
1.16074e-36	0	0
4.38746e-25	0.00196089	1
2.29e-23	0.00588236	2
1.64172e-22	0.00980402	3
6.14505e-22	0.0137256	4
1.69703e-21	0.0176471	5
3.83299e-21	0.0215687	6
7.63083e-21	0.0254902	7
1.38691e-20	0.0294119	8
2.35157e-20	0.0333334	9
3.77548e-20	0.037255	10
5.79181e-20	0.0411765	11
8.61707e-20	0.0450981	12
1.24419e-19	0.0490198	13
1.75198e-19	0.0529412	14
2.40895e-19	0.056863	15
3.25217e-19	0.0607843	16
4.31781e-19	0.0647061	17
5.66362e-19	0.0686276	18
7.31871e-19	0.0725492	19
9.3403e-19	0.0764707	20
1.18259e-18	0.0803923	21
1.48137e-18	0.0843138	22
1.84296e-18	0.0882353	23
2.27121e-18	0.0921569	24
2.78057e-18	0.0960786	25
3.38287e-18	0.1	26
4.11209e-18	0.103922	27
4.97483e-18	0.107843	28
5.96246e-18	0.111765	29
7.13384e-18	0.115686	30
8.46454e-18	0.119608	31
1.00233e-17	0.12353	32
1.18336e-17	0.127451	33
1.39045e-17	0.131373	34
1.62649e-17	0.135295	35
1.89573e-17	0.139216	36
2.20675e-17	0.143137	37
2.56608e-17	0.147059	38
2.97386e-17	0.150981	39
3.43354e-17	0.154902	40
3.96273e-17	0.158824	41
4.58239e-17	0.162746	42
5.26051e-17	0.166668	43
6.02858e-17	0.170588	44
6.89774e-17	0.17451	45
7.8771e-17	0.178432	46
9.00665e-17	0.182353	47
1.02649e-16	0.186275	48
1.16973e-16	0.190197	49
1.32813e-16	0.194118	50
1.50889e-16	0.198039	51
1.71006e-16	0.201961	52
1.93814e-16	0.205883	53
2.18892e-16	0.209804	54
2.46566e-16	0.213726	55
2.78102e-16	0.217647	56
3.13085e-16	0.221569	57
3.51554e-16	0.22549	58
3.94227e-16	0.229412	59
4.44017e-16	0.233334	60
4.9759e-16	0.237255	61
5.5747e-16	0.241177	62
6.23718e-16	0.245098	63
7.01126e-16	0.24902	64
7.84906e-16	0.252942	65
8.78906e-16	0.256863	66
9.842e-16	0.260785	67
1.09991e-15	0.264707	68
1.23025e-15	0.268628	69
1.37408e-15	0.272549	70
1.53354e-15	0.276472	71
1.71731e-15	0.280393	72
1.90813e-15	0.284315	73
2.13259e-15	0.288236	74
2.37575e-15	0.292157	75
2.64469e-15	0.296079	76
2.94404e-15	0.3	77
3.28424e-15	0.303923	78
3.64633e-15	0.307844	79
4.06079e-15	0.311765	80
4.52507e-15	0.315687	81
5.02793e-15	0.319608	82
5.5889e-15	0.323532	83
6.22722e-15	0.327451	84
6.91218e-15	0.331374	85
7.6654e-15	0.335296	86
8.522e-15	0.339217	87
9.4694e-15	0.343138	88
1.05154e-14	0.347061	89
1.16994e-14	0.350982	90
1.30111e-14	0.354903	91
1.44884e-14	0.358824	92
1.60957e-14	0.362746	93
1.79437e-14	0.366668	94
1.99325e-14	0.37059	95
2.22127e-14	0.374512	96
2.47037e-14	0.378432	97
2.74678e-14	0.382354	98
3.06543e-14	0.386276	99
3.41537e-14	0.390197	100
3.81775e-14	0.394118	101
4.28296e-14	0.398039	102
4.78054e-14	0.401961	103
5.33137e-14	0.405883	104
5.94752e-14	0.409805	105
6.64137e-14	0.413727	106
7.41147e-14	0.417649	107
8.23184e-14	0.421571	108
9.20995e-14	0.425492	109
1.025e-13	0.429412	110
1.14769e-13	0.433334	111
1.28473e-13	0.437256	112
1.43838e-13	0.441178	113
1.62162e-13	0.445098	114
1.81598e-13	0.449021	115
2.03905e-13	0.452941	116
2.28973e-13	0.456864	117
2.55641e-13	0.460786	118
2.88198e-13	0.464708	119
3.23067e-13	0.468629	120
3.61208e-13	0.472551	121
4.05458e-13	0.476473	122
4.56247e-13	0.480393	123
5.14333e-13	0.484314	124
5.79963e-13	0.488236	125
6.53948e-13	0.492157	126
7.36888e-13	0.49608	127
8.29524e-13	0.500001	128
9.34988e-13	0.503923	129
1.05459e-12	0.507844	130
1.19043e-12	0.511766	131
1.34543e-12	0.515687	132
1.52532e-12	0.51961	133
1.71994e-12	0.52353	134
1.95278e-12	0.527454	135
2.2011e-12	0.531373	136
2.49524e-12	0.535296	137
2.83346e-12	0.539216	138
3.21458e-12	0.543138	139
3.64256e-12	0.547059	140
4.11854e-12	0.550983	141
4.68434e-12	0.554903	142
5.32649e-12	0.558826	143
6.10159e-12	0.562747	144
6.98761e-12	0.566668	145
7.95118e-12	0.570588	146
9.10148e-12	0.574511	147
1.04203e-11	0.578433	148
1.19228e-11	0.582354	149
1.3673e-11	0.586275	150
1.56024e-11	0.590197	151
1.79553e-11	0.59412	152
2.07345e-11	0.598041	153
2.38516e-11	0.601961	154
2.75568e-11	0.605885	155
3.2088e-11	0.609807	156
3.71214e-11	0.613726	157
4.30071e-11	0.617649	158
4.98747e-11	0.621569	159
5.75859e-11	0.625492	160
6.67007e-11	0.629414	161
7.68283e-11	0.633336	162
8.93147e-11	0.637256	163
1.03519e-10	0.641177	164
1.20992e-10	0.645099	165
1.41494e-10	0.64902	166
1.65691e-10	0.652942	167
1.94005e-10	0.656865	168
2.29025e-10	0.660785	169
2.686e-10	0.664709	170
3.1537e-10	0.668628	171
3.72439e-10	0.672553	172
4.4138e-10	0.676471	173
5.19601e-10	0.680393	174
6.11264e-10	0.684317	175
7.31883e-10	0.688236	176
8.73547e-10	0.692158	177
1.05609e-09	0.696082	178
1.25351e-09	0.700002	179
1.5042e-09	0.703922	180
1.81102e-09	0.707849	181
2.16917e-09	0.711768	182
2.61735e-09	0.715687	183
3.14577e-09	0.719609	184
3.84047e-09	0.723533	185
4.62046e-09	0.727452	186
5.65288e-09	0.731377	187
6.86676e-09	0.735299	188
8.33513e-09	0.739216	189
1.02841e-08	0.743139	190
1.25255e-08	0.747061	191
1.52667e-08	0.750982	192
1.8752e-08	0.754903	193
2.30964e-08	0.758825	194
2.87417e-08	0.762749	195
3.56428e-08	0.766668	196
4.35138e-08	0.770589	197
5.42307e-08	0.774512	198
6.86729e-08	0.778436	199
8.58399e-08	0.782354	200
1.08632e-07	0.786276	201
1.37956e-07	0.790198	202
1.74637e-07	0.794122	203
2.27136e-07	0.798042	204
2.93466e-07	0.801962	205
3.83847e-07	0.805886	206
4.90435e-07	0.809807	207
6.40822e-07	0.813729	208
8.36041e-07	0.817652	209
1.08316e-06	0.821571	210
1.43388e-06	0.825495	211
1.8867e-06	0.829415	212
2.51459e-06	0.833334	213
3.33984e-06	0.837261	214
4.51937e-06	0.841179	215
6.03912e-06	0.845101	216
8.25968e-06	0.849021	217
1.12916e-05	0.852944	218
1.57615e-05	0.856866	219
2.13865e-05	0.860788	220
3.00585e-05	0.864707	221
4.29028e-05	0.868631	222
6.37143e-05	0.872551	223
8.89757e-05	0.876475	224
0.000130455	0.880398	225
0.000193448	0.884315	226
0.000293674	0.88824	227
0.000435282	0.892163	228
0.000671114	0.896081	229
0.00105289	0.900005	230
0.00170953	0.903925	231
0.00278928	0.907848	232
0.00455871	0.911768	233
0.00777735	0.915687	234
0.0136333	0.919611	235
0.0238861	0.923531	236
0.0422509	0.927452	237
0.0747129	0.931374	238
0.121713	0.9353	239
0.196546	0.939217	240
0.276455	0.943142	241
0.360996	0.947062	242
0.462988	0.950985	243
0.565147	0.954907	244
0.605144	0.959557	245
0.659536	0.962745	246
0.717664	0.966672	247
0.772109	0.970593	248
0.820944	0.97451	249
0.859665	0.978436	250
0.893269	0.982355	251
0.924971	0.986276	252
0.951524	0.990196	253
0.974294	0.994121	254
0.994611	0.998044	255

### Sheet: Table S5
Table S5. Validation samples
Sample description	Sample origin	Sequencing chemistry	m6A % (Mass Spec)	Pooling Fraction of SMRT cell	barcode (multiplexing)	Mass (ng)	Sample ID	Publication	Corresponding figure or analysis	Notes
Fiber-seq	K562 cells	PacBio 2.0	-	100	-	-	PS00075 (1)	Dubocanin et al., 2022	Hold out testing of 2.0 model
Fiber-seq	K562 cells	PacBio 2.0	-	100	-	-	PS00075 (2)	Dubocanin et al., 2022	Training of 2.0 model
Fiber-seq	K562 cells	Pacbio 2.0	-	100	-	-	PS00075 (3)	Dubocanin et al., 2022	Validation of 2.0 model
Fiber-seq	CHM1 cells	PacBio 2.2	-	100	-	-	PS00109 (1)	Dubocanin et al., 2022	Hold out testing of 2.2 model (Figure 1b,d,e)
Fiber-seq	CHM1 cells	PacBio 2.2	-	100	-	-	PS00109 (2)	Dubocanin et al., 2022	Training of 2.2 model
Fiber-seq	CHM1 cells	PacBio 2.2	-	100	-	-	PS00109 (3)	Dubocanin et al., 2022	Validation of 2.2 model
Fiber-seq	GM12878 Cells	PacBio Revio	-	100	-	-	PS00290	New	Figure 1d,e	m84008_230107_003043_s1
EcoGII (SAMOSA)	Drosophila S2 cells	PacBio 2.0	-	100	-	-	PS00026	New	Validation of fibertools with EcoGII (SAMOSA)
gDNA	K562 cells	PacBio 3.2	0.0848893	0.1	bc2001	200	PS00227	New	Figure 2b
gDNA 40 U EcoRI	gDNA	PacBio 3.2	0.480732	0.05	bc2002	98.9	PS00228	New	Figure 2d
gDNA 10 U TaqI	gDNA	PacBio 3.2	0.352208	0.05	bc2003	82.8	PS00229	New	Figure 2d
gDNA 8 U Dam	gDNA	PacBio 3.2	1.12033	0.05	bc2004	100	PS00230	New	Figure 2d
WGA	gDNA template	PacBio 3.2	-0.0305508	0.1	bc2005	200	PS00231	New	Figure 2b
WGA w/ 1 mM m6ATP	gDNA template	PacBio 3.2	67.945	0.025	bc2006	10.58	PS00232	New	Figure 2c
WGA w/ 400 uM m6ATP	gDNA template	PacBio 3.2	52.2725	0.025	bc2007	30.82	PS00233	New	Figure 2c
WGA w/ 160 uM m6ATP	gDNA template	PacBio 3.2	33.4299	0.05	bc2008	87.86	PS00234	New	Figure 2c
WGA w/ 64 uM m6ATP	gDNA template	PacBio 3.2	14.4526	0.05	bc2009	86.94	PS00235	New	Figure 2c
WGA w/ 25 uM m6ATP	gDNA template	PacBio 3.2	8.46854	0.05	bc2010	100	PS00236	New	Figure 2c
WGA w/ 10 uM m6ATP	gDNA template	PacBio 3.2	2.56382	0.05	bc2011	100	PS00237	New	Figure 2c
Fiber-seq	K562 cells	PacBio 3.2	6.46407	0.05	bc2017	100	PS00243	New	Model traing for 3.2 chemistry
Other samples	-	PacBio 3.2	-	0.35	-	692.74	-	New
Plasmid in dam-/hsdM- E. coli	E. coli (C2987I)	PacBio 3.2	-	-	bc2020	-	PS00250	New	Figure 2e
Plasmid in dam+/hsdM+ E. coli	E. coli (ER2796)	PacBio 3.2	-	-	bc2021	-	PS00251	New	Figure 2e
Fiber-seq	HG002	ONT R10.4.1	14.67	-	-	-	PS00330	New	Dorado m6A calling on ONT Fiber-seq
gDNA	HG002	ONT R10.4.1	-	-	-	-	PS00331	New	Dorado m6A calling on ONT Fiber-seq

### Sheet: Table S6
Table S6. Measurements of EBV CTCF oc-occupancy
EBV position.x	EBV position.y	total_fibers	has_ctcf.both	has_ctcf.neither	has_ctcf.x_not_y	has_ctcf.y_not_x	has_ctcf.x	has_ctcf.y	Expected co-occupancy	Observed co-occupancy	Fisher's Exact Test for Count Data (p-value)
NC_007605.1:166496	NC_007605.1:166551	463	88	231	33	111	121	199	0.112325	0.190065	1.79e-14
NC_007605.1:35958	NC_007605.1:41019	188	43	72	36	37	79	80	0.178814	0.228723	0.00700776
NC_007605.1:6469	NC_007605.1:10529	197	6	154	30	7	36	13	0.0120591	0.0304569	0.0161052
NC_007605.1:6469	NC_007605.1:166496	96	10	56	7	23	17	33	0.0608724	0.104167	0.0257776
NC_007605.1:6469	NC_007605.1:166551	97	13	45	5	34	18	47	0.0899139	0.134021	0.035907
NC_007605.1:6469	NC_007605.1:166496 or NC_007605.1:166551	95	13	38	4	40	17	53	0.0998338	0.136842	0.0656637
NC_007605.1:166422	NC_007605.1:166551	429	11	251	6	161	17	172	0.0158878	0.025641	0.0434342
NC_007605.1:68045	NC_007605.1:73857	281	7	202	8	64	15	71	0.0134877	0.024911	0.0656455
NC_007605.1:166496	NC_007605.1:166591	278	å	217	37	17	44	24	0.0136639	0.0251799	0.0769673
NC_007605.1:133503	NC_007605.1:138901	227	3	198	14	12	17	15	0.00494867	0.0132159	0.0903953
NC_007605.1:67939	NC_007605.1:75657	278	15	152	100	11	115	26	0.0386885	0.0539568	0.0944174
NC_007605.1:50065	NC_007605.1:67939	74	4	40	1	29	5	33	0.0301315	0.0540541	0.165404
NC_007605.1:73857	NC_007605.1:75657	392	13	267	88	24	101	37	0.0243193	0.0331633	0.171864
NC_007605.1:50137	NC_007605.1:67939	60	1	29	5	25	6	26	0.0433333	0.0166667	0.220644
NC_007605.1:133426	NC_007605.1:133503	448	3	334	85	26	88	29	0.0127152	0.00669643	0.234144
NC_007605.1:138901	NC_007605.1:166551	70	3	46	2	19	5	22	0.022449	0.0428571	0.316192
NC_007605.1:68045	NC_007605.1:75657	252	2	220	15	15	17	17	0.00455089	0.00793651	0.320795
NC_007605.1:133426	NC_007605.1:138901	250	2	177	56	15	58	17	0.015776	0.008	0.374025
NC_007605.1:41019	NC_007605.1:50137	164	1	92	66	5	67	6	0.0149465	0.00609756	0.402325
NC_007605.1:35958	NC_007605.1:50137	63	0	32	29	2	29	2	0.0146133	0	0.495136
NC_007605.1:35958	NC_007605.1:36020	287	5	153	120	9	125	14	0.0212459	0.0174216	0.593445
NC_007605.1:166551	NC_007605.1:166591	281	10	174	80	17	90	27	0.0307747	0.0355872	0.664742
NC_007605.1:41019	NC_007605.1:50065	194	4	105	82	3	86	7	0.0159953	0.0206186	0.701805
NC_007605.1:67939	NC_007605.1:68045	485	15	269	182	19	197	34	0.0284749	0.0309278	0.718652
NC_007605.1:36020	NC_007605.1:41019	160	6	86	6	62	12	68	0.031875	0.0375	0.762826
NC_007605.1:91233	NC_007605.1:91330	641	9	293	330	9	339	18	0.014851	0.0140406	0.815717
NC_007605.1:36020	NC_007605.1:50065	73	0	63	9	1	9	1	0.00168887	0	1
NC_007605.1:67939	NC_007605.1:73857	306	34	132	92	48	126	82	0.110342	0.111111	1
NC_007605.1:138901	NC_007605.1:166422	71	0	66	3	2	3	2	0.00119024	0	1
NC_007605.1:138901	NC_007605.1:166496	71	1	50	4	16	5	17	0.0168617	0.0140845	1
NC_007605.1:166422	NC_007605.1:166496	428	4	310	11	103	15	107	0.00876168	0.00934579	1
NC_007605.1:166422	NC_007605.1:166591	276	0	242	9	25	9	25	0.00295369	0	1
NC_007605.1:35958	NC_007605.1:50065	94	1	45	48	0	49	1	0.0055455	0.0106383	1
NC_007605.1:36020	NC_007605.1:50137	54	0	45	8	1	8	1	0.00274348	0	1
NC_007605.1:50065	NC_007605.1:50137	604	1	541	24	38	25	39	0.00267258	0.00165563	1
NC_007605.1:6469	NC_007605.1:166591	58	0	45	5	8	5	8	0.0118906	0	1
NC_007605.1:6469	NC_007605.1:166422	89	0	74	13	2	13	2	0.00328241	0	1
